# Anatomy, histology and ultrastructure of the adult human olfactory peduncle: blood vessel and *corpora amylacea* assessment

**DOI:** 10.1101/2024.11.26.625157

**Authors:** JF. Raspeño-García, S. González-Granero, V. Herranz-Pérez, A. Cózar-Cuesta, E. Artacho-Pérula, R. Insausti, JM. García-Verdugo, C. de la Rosa-Prieto

## Abstract

The mammalian olfactory system is responsible for processing volatile chemical stimuli and is composed of several structures including the olfactory epithelium, olfactory bulb, olfactory peduncle (OP), and olfactory cortices. Despite the critical role played by the OP in the transport of information it has remained understudied. In this work, optical, confocal, and electron microscopy were employed to examine the anatomy, histology, and ultrastructure of six human OP specimens (ages 37–84 years). Three concentric layers were identified in coronal sections: the external layer (EL), the axonal layer (AL), and the internal layer (IL). Immunohistochemistry revealed the distribution of neurons and glial cells throughout the OP. Two neuronal morphologies were observed: granule cells and larger pyramidal cells, the latter associated with projection neurons of the anterior olfactory nucleus. Astrocytes were uniformly distributed with a more radial morphology in the EL. Oligodendrocytes were mainly located in the AL. Blood vessels (BVs) were evenly distributed along the OP, with a mean luminal area of 82.9 µm² and a density of 1.26 %, with a significant increase in the IL. CA were abundant, with an average size of 49.3 µm² and a density of 3.23 %. CA clustered near BVs, particularly at tissue edges, with both size and density increasing with age. Notably, CA showed strong associations with astrocytes. This study provides the first detailed qualitative and quantitative data on the internal organization of the human OP, which may contribute to a better understanding of the pathophysiology of some neuropathological disorders.
