## Supplementary material for "Anatomy, histology and ultrastructure of the adult human olfactory peduncle: blood vessel and *corpora amylacea* assessment": DATASET1

### Sheet: INFO
The data obtained are from the delineation (CANVAS X10pro) of objects (section perimeter, histological layers, blood vessels and corpora amylacea) in semithin (1.5 µm) coronal sections, stained with toluidine blue, n=18, of 6 human olfactory peduncles.
The analysis of each delimited object was performed using ImageJ, plugging..........(DOI: location)
Research group: Neurogenesis and Neurostereology group, University of Castilla la Mancha and Comparative Neurobiology Laboratory, Cavanilles Institute, University of Valencia
Abbreviations
Ap: Anterior portion (bulbar)
Mp: Intermedite portion
Pp: posterior portion (retrobulbar)
EL: external layer
AL: axonal layer
IL: Internal layer
CA: corpora amylacea
BV: blood vessel
OP: olfactory peduncle

### Sheet: OP layer area
Measured areas of coronal human OP sections and layers
	LAYER AREA (mm2)			LAYER % OF TOTAL SECTION			TOTAL (mm2)	CASE MEAN (mm2)	SD			LAYER AREA MEAN (mm2)			LAYER % BY CASE			SECTION AREA MEAN (mm2	SD
SECTION	EL	AL	IL	EL	AL	IL					CASE	EL	AL	IL	EL	AL	IL
1 Ap	0.258508	0.509065	0.264268	0.250531	0.493356	0.256113	1.03184	1.39561	0.254181		1	0.301522	0.627281	0.466804	0.216051	0.449468	0.334481	1.39561	0.648707
1 Mp	0.255139	0.495953	0.259321	0.25251	0.490842	0.256648	1.01041								0	0	0
1 Pp	0.390918	0.876824	0.876824	0.182283	0.408858	0.408858	2.14457								0	0	0
2 Ap	0.886224	1.15639	0.360471	0.368787	0.48121	0.150004	2.40308	2.00493	0.302522		2	0.55369	0.97394	0.477296	0.276165	0.485774	0.238062	2.00493	0.367025
2 Mp	0.422678	1.0464	0.462515	0.218824	0.541728	0.239448	1.93159								0	0	0
2 Pp	0.352167	0.719036	0.608901	0.20961	0.427971	0.362419	1.6801								0	0	0
3 Ap	0.163489	0.735873	0.259391	0.141091	0.635056	0.223854	1.15875	1.58847	0.463462		3	0.248303	0.991648	0.348519	0.156316	0.624279	0.219406	1.58847	0.879333
3 Mp	0.130654	0.598257	0.277717	0.129794	0.594318	0.275888	1.00663								0	0	0
3 Pp	0.450766	1.64082	0.50845	0.173369	0.631075	0.195555	2.60003								0	0	0
4 Ap	1.49592	0.983269	0.467733	0.507621	0.33366	0.158719	2.94692	2.55502	0.412843		4	0.93635	1.0647	0.553977	0.366474	0.416707	0.216819	2.55502	0.390226
4 Mp	0.357061	0.904715	0.904715	0.164811	0.417595	0.417595	2.16649
4 Pp	0.956072	1.30611	0.289482	0.374686	0.511865	0.113449	2.55166
5 Ap	0.344056	1.69649	0.332157	0.145006	0.715003	0.139991	2.37271	2.79804	0.700971		5	0.720519	1.59436	0.483158	0.257509	0.569814	0.172678	2.79804	0.515591
5 Mp	0.211114	1.3488	1.09002	0.0796679	0.508993	0.411339	2.64993								0	0	0
5 Pp	1.60639	1.73779	0.027297	0.476464	0.515439	0.00809647	3.37147								0	0	0
6 Ap	0.903063	0.800627	0.512709	0.407446	0.361228	0.231325	2.2164	2.16852	0.157553		6	0.681804	0.861874	0.624837	0.31441	0.397449	0.288141	2.16852	0.0820832
6 Mp	0.630997	0.91755	0.666864	0.284822	0.414167	0.301011	2.21541								0	0	0
6 Pp	0.511351	0.867445	0.694939	0.246585	0.418301	0.335115	2.07374								0	0	0
MEAN	0.573698	1.01897	0.492432	0.256328	0.494481	0.24919	0.695032	2.0851
SD	0.433412	0.388769	0.273267	0.123497	0.10115	0.112272	0.432738	0.541208
SEM	0.102156	0.0916337	0.0644096
