## Supplementary material for "Anatomy, histology and ultrastructure of the adult human olfactory peduncle: blood vessel and *corpora amylacea* assessment": DATASET3

### Sheet: INFO
The data obtained are from the delineation (CANVAS X10pro) of objects (section perimeter, histological layers, blood vessels and corpora amylacea) in semithin (1.5 µm) coronal sections, stained with toluidine blue, n=18, of 6 human olfactory peduncles.
The analysis of each delimited object was performed using ImageJ, plugging..........(DOI: location)
Research group: Neurogenesis and Neurostereology group, University of Castilla la Mancha and Comparative Neurobiology Laboratory, Cavanilles Institute, University of Valencia
Abbreviations
Ap: Anterior portion (bulbar)
Mp: Intermedite portion
Pp: posterior portion (retrobulbar)
EL: external layer
AL: axonal layer
IL: Internal layer
CA: corpora amylacea
BV: blood vessel
OP: olfactory peduncle

### Sheet: BV VALUES
	Human olfactory peduncle, blood vessel (BV) analysis.
					BV COUNT(FRECUENCY)				TOTAL CASE	BV MEAN SIZE (µm2)				CASE MEAN	BV DENSITY (%)				CASE MEAN
	CASE	AGE	SEX	COD	EL	AL	IL	TOTAL / MEAN		EL	AL	IL	PORTION MEAN		EL	AL	IL	PORTION MEAN
	1 Ap	37	F	Hepatic cirrhosis	37	110	60	207	797	135.117	58.7091	87.3704	93.7321	57.1	0.0201	0.01319	0.02062	0.01797	0.0145856
	1 Mp	37	F	Hepatic cirrhosis	98	50	165	313		30.7629	31.308	34.9611	32.344		0.01001	0.01193	0.02352	0.0151533
	1 Pp	37	F	Hepatic cirrhosis	80	63	134	277		51.1127	38.3552	46.2033	45.2238		0.004201	0.007979	0.01972	0.0106333
	1				215	223	359	265.667	797	72.3308	42.7908	56.1783		57.1	0.011437	0.011033	0.0212867		0.0145856
	2 Ap	45	M	Mesothelioma	117	138	70	325	829	81.2331	74.6689	135.328	97.0766	70.8925	0.01072	0.008911	0.02628	0.0153037	0.0143124
	2 Mp	45	M	Mesothelioma	38	158	91	287		97.9541	81.1717	98.3725	92.4995		0.008806	0.01226	0.01936	0.0134753
	2 Pp	45	M	Mesothelioma	29	95	93	217		22.5306	22.259	24.5149	23.1015		0.008845	0.01318	0.02045	0.0141583
	2				184	391	254	276.333	829	67.2393	59.3665	86.0718		70.8925	0.009457	0.0114503	0.02203		0.0143124
	3 Ap	56	F	Cervix cancer	20	104	71	195	650	129.08	77.1144	93.0754	99.7566	99.4229	0.01578	0.0109	0.02548	0.0173867	0.0144704
	3 Mp	56	F	Cervix cancer	10	104	70	184		60.48	81.2	78.23	73.3033		0.004627	0.01412	0.01972	0.0128223
	3 Pp	56	F	Cervix cancer	32	174	65	271		108.828	102.228	164.57	125.209		0.007727	0.01084	0.02104	0.0132023
	3				62	382	206	216.667	650	99.4627	86.8475	111.958		99.4229	0.009378	0.0119533	0.02208		0.0144704
	4 Ap	61	F	Sarcoma	194	90	72	356	883	92.6949	75.3626	115.15	94.4025	74.6002	0.01202	0.006898	0.01773	0.012216	0.0100891
	4 Mp	61	F	Sarcoma	19	126	81	226		48.4769	58.6168	57.3788	54.8242		0.00258	0.008164	0.01132	0.00735467
	4 Pp	61	F	Sarcoma	95	153	53	301		53.2911	66.7989	103.632	74.574		0.005295	0.007825	0.01897	0.0106967
	4				308	369	206	294.333	883	64.821	66.9261	92.0536		74.6002	0.00663167	0.007629	0.0160067		0.0100891
	5 Ap	71	M	Lung cancer	16	190	46	252	883	180.199	71.393	107.362	119.651	90.9957	0.00838	0.007996	0.01487	0.0104153	0.0103236
	5 Mp	71	M	Lung cancer	9	160	110	279		33.1428	72.6641	111.672	72.4931		0.001413	0.00862	0.01127	0.007101
	5 Pp	71	M	Lung cancer	122	220	10	352		99.3146	81.9337	61.2795	80.8426		0.007543	0.01037	0.02245	0.0134543
	5				147	570	166	294.333	883	104.219	75.3303	93.438		90.9957	0.00577867	0.00899533	0.0161967		0.0103236
	6 Ap	84	M	Nephroma	102	74	47	223	735	85.7469	80.8195	153.063	106.543	104.553	0.009685	0.00747	0.01403	0.010395	0.011633
	6 Mp	84	M	Nephroma	51	116	128	295		95.9784	103.553	110.811	103.448		0.007758	0.01309	0.02127	0.0140393
	6 Pp	84	M	Nephroma	29	95	93	217		101.107	99.8877	110.011	103.668		0.005734	0.01094	0.01472	0.0104647
	6				182	285	268	245	735	94.2773	94.7535	124.628		104.553	0.00772567	0.0105	0.0166733		0.011633
	TOTAL CASES SUM				1098	2220	1459	4777
	TOTAL CASES MEAN				183	370	243.167			83.725	71.0025	94.0547			0.00840133	0.0102602	0.0190456		0.012569
	TOTAL CASES SD				80.7317	117.83	67.6296			17.5385	18.8776	23.4863			0.00208568	0.00164079	0.00303697		0.00213493
					EL	AL	IL	EL+AL+IL		EL	AL	IL	EL+AL+IL		EL	AL	IL	EL+AL+IL
	Number of values				18	18	18	18		18	18	18	18		18	18	18	18
	Minimum				9	50	10	184		22.53	22.26	24.51	23.1		0.14	0.69	1.13	0.71
	25% Percentile				19.75	93.75	58.25	217		50.45	58.69	60.31	68.07		0.513	0.8	1.49	1.05
	Median				37.5	113	71.5	274		89.22	75.02	101	93.12		0.81	1.06	1.97	1.3
	75% Percentile				99	158.5	97.25	304		103	81.38	112.5	103.5		1.02	1.25	2.16	1.45
	Maximum				194	220	165	356		180.2	103.6	164.6	125.2		2.01	1.41	2.63	1.8
	10% Percentile				9.9	61.7	42.4	193.9		29.94	30.41	33.92	31.42		0.248	0.744	1.13	0.737
	90% Percentile				129.2	193	137.1	352.4		139.6	102.4	154.2	120.2		1.62	1.33	2.56	1.75
	Mean				61	123.3	81.06	265.4		83.72	71	94.05	82.93		0.839	1.03	1.91	1.26
	Std. Deviation				50.86	45.47	36.48	52.97		40.95	22.63	38.4	28.69		0.452	0.233	0.436	0.299
	Std. Error of Mean				11.99	10.72	8599	12.48		9652	5333	9051	6763		0.107	0.0549	0.103	0.0705
	Lower 95% CI of mean				35.71	100.7	62.91	239		63.36	59.75	74.96	68.66		0.615	0.91	1.69	1.11
	Upper 95% CI of mean				86.29	145.9	99.2	291.7		104.1	82.25	113.2	97.19		1.06	1.14	2.12	1.41
	Lower 95% CI of median				20	95	60	217		51.11	58.71	61.28	72.49		0.53	0.8	1.49	1.05
	Upper 95% CI of median				98	158	93	301		101.1	81.2	111.7	103.5		1	1.23	2.13	1.42
	D'Agostino & Pearson omnibus normality test
	K2				5621	0.7298	1889	1673		1248	2052	0.07956	1862		5.46	4.8	0.519	0.0197
	P value				0.0602	0.6943	0.3889	0.4331		0.5357	0.3585	0.961	0.3941		0.0653	0.0906	0.7716	0.9902
	Passed normality test (alpha=0.05)?				Yes	Yes	Yes	Yes		Yes	Yes	Yes	Yes		Yes	Yes	Yes	Yes
	P value summary				ns	ns	ns	ns		ns	ns	ns	ns		ns	ns	ns	ns
	Shapiro-Wilk normality test
	W				0.8639	0.9743	0.9611	0.9529		0.9564	0.9207	0.9694	0.9369		0.938	0.92	0.952	0.964
	P value				0.0141	0.8733	0.6238	0.473		0.5345	0.1331	0.7866	0.2558		0.2635	0.1317	0.4504	0.6862
	Passed normality test (alpha=0.05)?				No	Yes	Yes	Yes		Yes	Yes	Yes	Yes		Yes	Yes	Yes	Yes
	P value summary				*	ns	ns	ns		ns	ns	ns	ns		ns	ns	ns	ns
	Sum				1098	2220	1459	4777

### Sheet: CA VALUES
	Human olfactory peduncle, corpora amylacea (CA) analysis.
					CA COUNT(FRECUENCY)				TOTAL CASE	CA MEAN SIZE (µm2)				CASE MEAN	CA DENSITY (%)				CASE MEAN
	CASE SECTION	AGE	SEX	COD	EL	AL	IL	TOTAL / MEAN		EL	AL	IL	PORTION MEAN		EL	AL	IL	PORTION MEAN
	1 Ap	37	F	Hepatic cirrhosis	24	43	76	143	733	24.1167	25.9558	30.477	26.8498	33.009	0.002239	0.002193	0.008765	0.004399	0.00808511
	1 Mp	37	F	Hepatic cirrhosis	98	50	165	313		25.6357	26.09	29.1342	26.9533		0.01182	0.003156	0.02225	0.0124087
	1 Pp	37	F	Hepatic cirrhosis	80	63	134	277		51.1128	38.3552	46.2033	45.2238		0.01046	0.002756	0.009127	0.00744767
	1				202	156	375	244.333	733	33.6217	30.1337	35.2715		33.009	0.008173	0.00270167	0.0133807		0.00808511
	2 Ap	45	M	Mesothelioma	22	59	101	182	3483	27.9531	35.5265	36.8129	33.4309	32.814	0.0006939	0.001813	0.01031	0.0042723	0.0245074
	2 Mp	45	M	Mesothelioma	583	561	1134	2278		25.2146	30.7463	34.6441	30.2017		0.03478	0.01649	0.08495	0.0454067
	2 Pp	45	M	Mesothelioma	329	154	540	1023		32.3993	33.6187	38.4101	34.8094		0.03027	0.0072	0.03406	0.0238433
	2				934	774	1775	1161	3483	28.5224	33.2971	36.6224		32.814	0.0219146	0.008501	0.0431067		0.0245074
	3 Ap	56	F	Cervix cancer	31	143	188	362	1754	42.621	43.8406	43.6997	43.3871	53.3683	0.008085	0.008522	0.03171	0.0161057	0.0240386
	3 Mp	56	F	Cervix cancer	103	256	288	647		51.1408	51.033	50.6163	50.93		0.04033	0.02185	0.05249	0.0382233
	3 Pp	56	F	Cervix cancer	91	500	154	745		64.8769	68.8681	63.6182	65.7877		0.0131	0.02099	0.01927	0.0177867
	3				225	899	630	584.667	1754	52.8796	54.5806	52.6447		53.3683	0.020505	0.0171207	0.03449		0.0240386
	4 Ap	61	F	Sarcoma	223	179	196	598	3453	39.7589	48.4412	43.953	44.0511	41.7083	0.005927	0.008819	0.01842	0.0110553	0.0265373
	4 Mp	61	F	Sarcoma	748	746	459	1953		36.3797	34.8872	34.2067	35.1579		0.07621	0.02877	0.03825	0.0477433
	4 Pp	61	F	Sarcoma	411	291	200	902		43.3073	45.7786	48.662	45.916		0.01862	0.0102	0.03362	0.0208133
	4				1382	1216	855	1151	3453	39.8153	43.0357	42.2739		41.7083	0.0335857	0.0159297	0.0300967		0.0265373
	5 Ap	71	M	Lung cancer	97	328	315	740	2840	52.4042	61.6121	65.3951	59.8038	63.0236	0.01477	0.001191	0.06202	0.0259937	0.0389001
	5 Mp	71	M	Lung cancer	297	339	470	1106		57.8453	61.8837	63.3161	61.015		0.08138	0.01555	0.0273	0.04141
	5 Pp	71	M	Lung cancer	446	506	42	994		68.0224	65.2392	71.4939	68.2518		0.01889	0.019	0.11	0.0492967
	5				840	1173	827	946.667	2840	59.424	62.9117	66.735		63.0236	0.0383467	0.0119137	0.06644		0.0389001
	6 Ap	84	M	Nephroma	408	528	449	1385	5925	58.8133	64.9503	67.1077	63.6238	71.7248	0.02657	0.03642	0.06911	0.0440333	0.07147
	6 Mp	84	M	Nephroma	834	744	791	2369		86.0573	82.4286	79.8038	82.7632		0.1138	0.06685	0.09467	0.0917733
	6 Pp	84	M	Nephroma	1018	604	549	2171		65.5993	63.8828	76.88	68.7874		0.1306	0.04448	0.06073	0.0786033
	6				2260	1876	1789	1975	5925	70.1566	70.4206	74.5972		71.7248	0.0903233	0.04925	0.0748367		0.07147
	TOTAL CASES SUM				5843	6094	6251	18188
	TOTAL CASES MEAN				973.833	1015.67	1041.83	1010.44		47.4033	49.0632	51.3575		49.2746	0.0354747	0.0175694	0.0437251		0.0322564
	TOTAL CASES SD				774.184	568.525	598.519	590.774		16.1009	16.2578	16.3499		16.1405	0.0288913	0.0163818	0.0231348		0.0215703
					EL	AL	IL	EL+AL+IL		EL	AL	IL	EL+AL+IL		EL	AL	IL	EL+AL+IL
	Number of values				18	18	18	18		18	18	18	18		18	18	18	18
	Minimum				22	43	42	143		24.12	25.96	29.13	26.85		0.07	0.12	0.88	0.43
	25% Percentile				88	123	149	350		31.29	34.57	36.27	34.47		0.99	0.31	1.908	1.208
	Median				260	310	244	824		47.21	47.11	47.43	45.57		1.875	1.29	3.385	2.49
	75% Percentile				480	536	488	1527		60.33	64.15	65.83	64.28		4.928	2.363	6.378	4.598
	Maximum				1018	746	1134	2369		86.06	82.43	79.8	82.76		13.06	6.69	11	9.18
	10% Percentile				24	49	73	178		25.1	26.08	30.35	26.94		0.205	0.174	0.907	0.439
	90% Percentile				852	744	825	2287		69.82	70.23	77.17	70.19		11.55	4.674	9.623	7.992
	Mean				325	339	347	1010		47.4	49.06	51.36	49.31		3.548	1.758	4.373	3.225
	Std. Deviation				303	239	282	735		17.45	16.69	16.51	16.66		3.888	1.745	3.059	2.471
	Std. Error of Mean				71	56	66	173		4114	3935	3892	3926		0.9163	0.4113	0.721	0.5824
	Lower 95% CI of mean				174	220	207	645		38.72	40.76	43.15	41.03		1.615	0.8906	2.852	1.996
	Upper 95% CI of mean				475	457	487	1376		56.08	57.37	59.57	57.6		5.481	2.626	5.895	4.454
	Lower 95% CI of median				91	143	154	362		32.4	34.89	36.81	34.81		1.05	0.32	1.93	1.24
	Upper 95% CI of median				446	528	470	1385		58.81	63.88	65.4	63.62		4.03	2.19	6.2	4.54
	D'Agostino & Pearson omnibus normality test
	K2				3.5	2.8	10	2.4		0.7162	1534	3515	1452		8.249	11.23	2.364	4.55
	P value				0.1722	0.2437	0.0067	0.2981		0.699	0.4644	0.1725	0.4838		0.0162	0.0036	0.3067	0.1028
	Passed normality test (alpha=0.05)?				Yes	Yes	No	Yes		Yes	Yes	Yes	Yes		No	No	Yes	Yes
	P value summary				ns	ns	**	ns		ns	ns	ns	ns		*	**	ns	ns
	Shapiro-Wilk normality test
	W				0.87	0.92	0.86	0.89		0.9526	0.941	0.9261	0.9416		0.7888	0.8405	0.9119	0.8964
	P value				0.0197	0.1149	0.0123	0.0355		0.4665	0.3008	0.1658	0.3091		0.0011	0.006	0.0929	0.0498
	Passed normality test (alpha=0.05)?				No	Yes	No	No		Yes	Yes	Yes	Yes		No	No	Yes	No
	P value summary				*	ns	*	*		ns	ns	ns	ns		**	**	ns	*
	Sum				5843	6094	6251	18188
