## Supplementary material for "Anatomy, histology and ultrastructure of the adult human olfactory peduncle: blood vessel and *corpora amylacea* assessment": DATASET7

### Sheet: INFO
CA size or density vs case age. Analysis from DATASET Blood vessels and corpora amylacea measures
Performed using GraphPad Prism 10 software
Research group: Neurogenesis and Neurostereology group, University of Castilla la Mancha and Comparative Neurobiology Laboratory, Cavanilles Institute, University of Valencia
Abbreviations
Ap: Anterior portion (bulbar)
Mp: Intermedite portion
Pp: posterior portion (retrobulbar)
EL: external layer
AL: axonal layer
IL: Internal layer
CA: corpora amylacea
BV: blood vessel
OP: olfactory peduncle

### Sheet: CA area vs age
CA area (µm2) vs case age
AGE	CA (Area)
X	Mean	SD	N
37	25.69	14.32	733
45	32.8	18.63	3483
56	56.36	29.85	1754
61	39.37	24.95	3453
71	63.44	34.74	2840
84	72.98	45.21	5925
Linear reg.
	CA (Area)
Best-fit values
Slope	1,006 ± 0,2085
Y-intercept when X=0.0	-10,93 ± 12,72
X-intercept when Y=0.0	10.86
1/slope	0.9938
95% Confidence Intervals
Slope	0,4274 to 1,585
Y-intercept when X=0.0	-46,25 to 24,40
X-intercept when Y=0.0	-55,76 to 29,87
Goodness of Fit
R square	0.8534
Sy.x	7.972
Is slope significantly non-zero?
F	23.29
DFn, DFd	1,000, 4,000
P value	0.0085
Deviation from zero?	Significant
Data
Number of X values	6
Maximum number of Y replicates	1
Total number of values	6
Number of missing values	0
Equation	Y = 1,006*X - 10,93
Spearman correlation
	AGE vs. CA (Area)
Spearman r
r	0.9429
95% confidence interval
P value
P (two-tailed)	0.0167
P value summary	*
Exact or approximate P value?	Exact
Significant? (alpha = 0.05)	Yes
Number of XY Pairs	6
Pearson correlation
	AGE vs. CA (Area)
Pearson r
r	0.9238
95% confidence interval	0,4483 to 0,9918
R square	0.8534
P value
P (two-tailed)	0.0085
P value summary	**
Significant? (alpha = 0.05)	Yes
Number of XY Pairs	6
