## Supplementary material for "Anatomy, histology and ultrastructure of the adult human olfactory peduncle: blood vessel and *corpora amylacea* assessment": DATASET5

### Sheet: INFO
Comparative statistical analysis between the different groups. DATASET Blood vessels and corpora amylacea measures
Performed using GraphPad Prism 10 software
Research group: Neurogenesis and Neurostereology group, University of Castilla la Mancha and Comparative Neurobiology Laboratory, Cavanilles Institute, University of Valencia
Abbreviations
Ap: Anterior portion (bulbar)
Mp: Intermedite portion
Pp: posterior portion (retrobulbar)
EL: external layer
AL: axonal layer
IL: Internal layer
CA: corpora amylacea
BV: blood vessel
OP: olfactory peduncle

### Sheet: BV count layer
Blood vessel count by layers
Layer	EL	AL	IL	EL+AL+IL
Number of values	18	18	18	18
Minimum	9	50	10	184
25% Percentile	19.75	93.75	58.25	217
Median	37.5	113	71.5	274
75% Percentile	99	158.5	97.25	304
Maximum	194	220	165	356
10% Percentile	9.9	61.7	42.4	193.9
90% Percentile	129.2	193	137.1	352.4
Mean	61	123.3	81.06	265.4
Std. Deviation	50.86	45.47	36.48	52.97
Std. Error of Mean	11.99	10.72	8.599	12.48
Lower 95% CI of mean	35.71	100.7	62.91	239
Upper 95% CI of mean	86.29	145.9	99.2	291.7
Lower 95% CI of median	20	95	60	217
Upper 95% CI of median	98	158	93	301
D'Agostino & Pearson omnibus normality test
K2	5.621	0.7298	1.889	1.673
P value	0.0602	0.6943	0.3889	0.4331
Passed normality test (alpha=0.05)?	Yes	Yes	Yes	Yes
P value summary	ns	ns	ns	ns
Shapiro-Wilk normality test
W	0.8639	0.9743	0.9611	0.9529
P value	0.0141	0.8733	0.6238	0.473
Passed normality test (alpha=0.05)?	No	Yes	Yes	Yes
P value summary	*	ns	ns	ns
One sample t test
Theoretical mean	0	0	0	0
Actual mean	61	123.3	81.06	265.4
Discrepancy	-61	-123.3	-81.06	-265.4
95% CI of discrepancy	35,70 to 86,30	100,7 to 145,9	62,91 to 99,20	239,0 to 291,7
t, df	t=5,088 df=17	t=11,51 df=17	t=9,426 df=17	t=21,26 df=17
P value (two tailed)	< 0,0001	< 0,0001	< 0,0001	< 0,0001
Significant (alpha=0.05)?	Yes	Yes	Yes	Yes
Sum	1098	2220	1459	4777
Table Analyzed	VASOS Nº POR SECCION CAPAS
Kruskal-Wallis test
P value	0.0009
Exact or approximate P value?	Approximate
P value summary	***
Do the medians vary signif. (P < 0.05)	Yes
Number of groups	3
Kruskal-Wallis statistic	14.11
Data summary
Number of treatments (columns)	3
Number of values (total)	54
Number of families	1
Number of comparisons per family	3
Alpha	0.05
Dunn's multiple comparisons test	Mean rank diff,	Significant?	Summary
AL vs. EL	19.33	Yes	***
IL vs. EL	6.417	No	ns
IL vs. AL	-12.92	Yes	*
Test details	Mean rank 1	Mean rank 2	Mean rank diff,	n1	n2
AL vs. EL	38.25	18.92	19.33	18	18
IL vs. EL	25.33	18.92	6.417	18	18
IL vs. AL	25.33	38.25	-12.92	18	18

### Sheet: BV count portion
Blood vessel count by longitudinal portion
Portion	Ap	Mp	Pp	Ap+Mp+Pp
Number of values	18	18	18	18
Minimum	16	9	10	62
25% Percentile	46.75	47	47.75	183.5
Median	73	94.5	93	238.5
75% Percentile	111.8	126.5	125	361.5
Maximum	194	165	220	570
10% Percentile	19.6	9.9	27.1	138.5
90% Percentile	190.4	160.5	178.6	408.9
Mean	86.56	88	90.83	265.4
Std. Deviation	50.64	50.56	54.77	117.4
Std. Error of Mean	11.93	11.92	12.91	27.67
Lower 95% CI of mean	61.38	62.86	63.6	207
Upper 95% CI of mean	111.7	113.1	118.1	323.8
D'Agostino & Pearson omnibus normality test
K2	2.738	1.585	2.275	4.446
P value	0.2543	0.4527	0.3207	0.1083
Passed normality test (alpha=0.05)?	Yes	Yes	Yes	Yes
P value summary	ns	ns	ns	ns
Shapiro-Wilk normality test
W	0.9304	0.9497	0.9501	0.9444
P value	0.1974	0.4207	0.4265	0.3437
Passed normality test (alpha=0.05)?	Yes	Yes	Yes	Yes
P value summary	ns	ns	ns	ns
Skewness	0.8182	-0.1041	0.718	0.8614
Kurtosis	0.3708	-1.04	0.4172	1.408
Sum	1558	1584	1635	4777

### Sheet: BV area layer
Blood vessel area (µm2) by layer
Layer	EL	AL	IL	EL+AL+IL
Number of values	18	18	18	18
Minimum	22.53	22.26	24.51	23.1
25% Percentile	50.45	58.69	60.31	68.07
Median	89.22	75.02	101	93.12
75% Percentile	103	81.38	112.5	103.5
Maximum	180.2	103.6	164.6	125.2
10% Percentile	29.94	30.41	33.92	31.42
90% Percentile	139.6	102.4	154.2	120.2
Mean	83.72	71	94.05	82.93
Std. Deviation	40.95	22.63	38.4	28.69
Std. Error of Mean	9.652	5.333	9.051	6.763
Lower 95% CI of mean	63.36	59.75	74.96	68.66
Upper 95% CI of mean	104.1	82.25	113.2	97.19
Lower 95% CI of median	51.11	58.71	61.28	72.49
Upper 95% CI of median	101.1	81.2	111.7	103.5
D'Agostino & Pearson omnibus normality test
K2	1.248	2.052	0.07956	1.862
P value	0.5357	0.3585	0.961	0.3941
Passed normality test (alpha=0.05)?	Yes	Yes	Yes	Yes
P value summary	ns	ns	ns	ns
Shapiro-Wilk normality test
W	0.9564	0.9207	0.9694	0.9369
P value	0.5345	0.1331	0.7866	0.2558
Passed normality test (alpha=0.05)?	Yes	Yes	Yes	Yes
P value summary	ns	ns	ns	ns
Sum	1507	1278	1693	1493
Table Analyzed	VASOS TAMAÑO POR SECCION CAPAS (µm2)
ANOVA summary
F	1.965
P value	0.1506
P value summary	ns
Are differences among means statistically significant? (P < 0.05)	No
R square	0.07155
Brown-Forsythe test
F (DFn, DFd)	2,625 (2, 51)
P value	0.0822
P value summary	ns
Significantly different standard deviations? (P < 0.05)	No
Bartlett's test
Bartlett's statistic (corrected)	6.023
P value	0.0492
P value summary	*
Significantly different standard deviations? (P < 0.05)	Yes
ANOVA table	SS	DF	MS	F (DFn, DFd)	P value
Treatment (between columns)	4800	2	2400	F (2, 51) = 1,965	P = 0,1506
Residual (within columns)	62279	51	1221
Total	67079	53
Data summary
Number of treatments (columns)	3
Number of values (total)	54
Number of families	1
Number of comparisons per family	3
Alpha	0.05
Tukey's multiple comparisons test	Mean Diff,	95% CI of diff,	Significant?	Summary
EL vs. AL	12.72	-15,40 to 40,84	No	ns
EL vs. IL	-10.33	-38,45 to 17,79	No	ns
AL vs. IL	-23.05	-51,17 to 5,067	No	ns
Test details	Mean 1	Mean 2	Mean Diff,	SE of diff,	n1	n2	q	DF
EL vs. AL	83.72	71	12.72	11.65	18	18	1.545	51
EL vs. IL	83.72	94.05	-10.33	11.65	18	18	1.254	51
AL vs. IL	71	94.05	-23.05	11.65	18	18	2.799	51

### Sheet: BV area portion
Blood vessel area (µm2) by longitudinal portion
Portion	Ap	Mp	Pp
Number of values	18	18	18
Minimum	58.71	30.76	22.26
25% Percentile	76.67	45.1	44.24
Median	90.03	75.45	74.37
75% Percentile	130.6	98.06	102.6
Maximum	180.2	111.7	164.6
10% Percentile	70.12	31.26	22.5
90% Percentile	155.8	110.9	115.5
Mean	101.9	71.48	75.44
Std. Deviation	32.79	28.22	38.69
Std. Error of Mean	7.728	6.652	9.119
Lower 95% CI of mean	85.55	57.45	56.2
Upper 95% CI of mean	118.2	85.52	94.68
D'Agostino & Pearson omnibus normality test
K2	3.588	3.787	0.5894
P value	0.1663	0.1505	0.7448
Passed normality test (alpha=0.05)?	Yes	Yes	Yes
P value summary	ns	ns	ns
Shapiro-Wilk normality test
W	0.9037	0.9214	0.9278
P value	0.0668	0.1369	0.1776
Passed normality test (alpha=0.05)?	Yes	Yes	Yes
P value summary	ns	ns	ns
Skewness	0.9813	-0.125	0.3869
Kurtosis	0.2924	-1.352	-0.09995
Sum	1833	1287	1358

### Sheet: BV density layer
Blood vessel ensity (%) by layers
Layer	EL	AL	IL	EL+AL+IL
Number of values	18	18	18	18
Minimum	0.14	0.69	1.13	0.71
25% Percentile	0.513	0.8	1.49	1.05
Median	0.81	1.06	1.97	1.3
75% Percentile	1.02	1.25	2.16	1.45
Maximum	2.01	1.41	2.63	1.8
10% Percentile	0.248	0.744	1.13	0.737
90% Percentile	1.62	1.33	2.56	1.75
Mean	0.839	1.03	1.91	1.26
Std. Deviation	0.452	0.233	0.436	0.299
Std. Error of Mean	0.107	0.0549	0.103	0.0705
Lower 95% CI of mean	0.615	0.91	1.69	1.11
Upper 95% CI of mean	1.06	1.14	2.12	1.41
Lower 95% CI of median	0.53	0.8	1.49	1.05
Upper 95% CI of median	1	1.23	2.13	1.42
D'Agostino & Pearson omnibus normality test
K2	5.46	4.8	0.519	0.0197
P value	0.0653	0.0906	0.7716	0.9902
Passed normality test (alpha=0.05)?	Yes	Yes	Yes	Yes
P value summary	ns	ns	ns	ns
Shapiro-Wilk normality test
W	0.938	0.92	0.952	0.964
P value	0.2635	0.1317	0.4504	0.6862
Passed normality test (alpha=0.05)?	Yes	Yes	Yes	Yes
P value summary	ns	ns	ns	ns
Sum	15.1	18.5	34.3	22.6
Table Analyzed	VASOS DENSIDAD POR SECCION CAPAS (%)
Kruskal-Wallis test
P value	< 0,0001
Exact or approximate P value?	Approximate
P value summary	****
Do the medians vary signif. (P < 0.05)	Yes
Number of groups	3
Kruskal-Wallis statistic	30.73
Data summary
Number of treatments (columns)	3
Number of values (total)	54
Number of families	1
Number of comparisons per family	3
Alpha	0.05
Dunn's multiple comparisons test	Mean rank diff,	Significant?	Summary
AL vs. EL	6.667	No	ns
IL vs. EL	27.83	Yes	****
IL vs. AL	21.17	Yes	***
Test details	Mean rank 1	Mean rank 2	Mean rank diff,	n1	n2
AL vs. EL	22.67	16	6.667	18	18
IL vs. EL	43.83	16	27.83	18	18
IL vs. AL	43.83	22.67	21.17	18	18

### Sheet: BV density portion
Blood vessel ensity (%) by longitudinal portion
Portion	Ap	Mp	Pp
Number of values	18	18	18
Minimum	0.69	0.14	0.42
25% Percentile	0.8775	0.81	0.765
Median	1.26	1.13	1.06
75% Percentile	1.83	1.543	1.918
Maximum	2.63	2.35	2.25
10% Percentile	0.744	0.248	0.519
90% Percentile	2.558	2.152	2.115
Mean	1.395	1.166	1.209
Std. Deviation	0.5998	0.6187	0.6008
Std. Error of Mean	0.1414	0.1458	0.1416
Lower 95% CI of mean	1.097	0.8584	0.9107
Upper 95% CI of mean	1.693	1.474	1.508
D'Agostino & Pearson omnibus normality test
K2	2.502	0.4815	3.385
P value	0.2863	0.786	0.184
Passed normality test (alpha=0.05)?	Yes	Yes	Yes
P value summary	ns	ns	ns
Shapiro-Wilk normality test
W	0.9086	0.9563	0.8971
P value	0.0812	0.5319	0.0512
Passed normality test (alpha=0.05)?	Yes	Yes	Yes
P value summary	ns	ns	ns
Skewness	0.8385	0.3418	0.5413
Kurtosis	-0.2294	-0.3567	-1.172
Sum	25.11	20.99	21.77
Table Analyzed	VASOS DENSIDAD POR SECCION REGION(%)
ANOVA summary
F	0.7234
P value	0.49
P value summary	ns
Are differences among means statistically significant? (P < 0.05)	No
R square	0.02759
Brown-Forsythe test
F (DFn, DFd)	0,01234 (2, 51)
P value	0.9877
P value summary	ns
Significantly different standard deviations? (P < 0.05)	No
Bartlett's test
Bartlett's statistic (corrected)	0.02032
P value	0.9899
P value summary	ns
Significantly different standard deviations? (P < 0.05)	No
ANOVA table	SS	DF	MS	F (DFn, DFd)	P value
Treatment (between columns)	0.5322	2	0.2661	F (2, 51) = 0,7234	P = 0,4900
Residual (within columns)	18.76	51	0.3679
Total	19.29	53
Data summary
Number of treatments (columns)	3
Number of values (total)	54
Number of families	1
Number of comparisons per family	3
Alpha	0.05
Tukey's multiple comparisons test	Mean Diff,	95% CI of diff,	Significant?	Summary
Mp vs. Ap	-0.2289	-0,7169 to 0,2591	No	ns
Pp vs. Ap	-0.1856	-0,6736 to 0,3025	No	ns
Pp vs. Mp	0.04333	-0,4447 to 0,5314	No	ns
Test details	Mean 1	Mean 2	Mean Diff,	SE of diff,	n1	n2	q	DF
Mp vs. Ap	1.166	1.395	-0.2289	0.2022	18	18	1.601	51
Pp vs. Ap	1.209	1.395	-0.1856	0.2022	18	18	1.298	51
Pp vs. Mp	1.209	1.166	0.04333	0.2022	18	18	0.3031	51
