## Supplementary material for "Anatomy, histology and ultrastructure of the adult human olfactory peduncle: blood vessel and *corpora amylacea* assessment": DATASET6

### Sheet: INFO
Results from observations conducted by the NeGE Group, Faculty of Medicine of Albacete, University of Castilla-La Mancha
Comparative statistical analysis between the different groups. DATASET Blood vessels and corpora amylacea measures
Performed using GraphPad Prism 10 software
Research group: Neurogenesis and Neurostereology group, University of Castilla la Mancha and Comparative Neurobiology Laboratory, Cavanilles Institute, University of Valencia
Abbreviations
Ap: Anterior portion (bulbar)
Mp: Intermedite portion
Pp: posterior portion (retrobulbar)
EL: external layer
AL: axonal layer
IL: Internal layer
CA: corpora amylacea
BV: blood vessel
OP: olfactory peduncle

### Sheet: CA count layer
CA count by layer
Layer	EL	AL	IL	EL+AL+IL
Number of values	18	18	18	18
Minimum	22	43	42	143
25% Percentile	88	123	149	350
Median	260	310	244	824
75% Percentile	480	536	488	1527
Maximum	1018	746	1134	2369
10% Percentile	24	49	73	178
90% Percentile	852	744	825	2287
Mean	325	339	347	1010
Std. Deviation	303	239	282	735
Std. Error of Mean	71	56	66	173
Lower 95% CI of mean	174	220	207	645
Upper 95% CI of mean	475	457	487	1376
Lower 95% CI of median	91	143	154	362
Upper 95% CI of median	446	528	470	1385
D'Agostino & Pearson omnibus normality test
K2	3.5	2.8	10	2.4
P value	0.1722	0.2437	0.0067	0.2981
Passed normality test (alpha=0.05)?	Yes	Yes	No	Yes
P value summary	ns	ns	**	ns
Shapiro-Wilk normality test
W	0.87	0.92	0.86	0.89
P value	0.0197	0.1149	0.0123	0.0355
Passed normality test (alpha=0.05)?	No	Yes	No	No
P value summary	*	ns	*	*
Sum	5843	6094	6251	18188
Table Analyzed	CA Nº POR SECCION CAPAS_no AZD
Kruskal-Wallis test
P value	0.8039
Exact or approximate P value?	Approximate
P value summary	ns
Do the medians vary signif. (P < 0.05)	No
Number of groups	3
Kruskal-Wallis statistic	0.4365
Data summary
Number of treatments (columns)	3
Number of values (total)	54
Number of families	1
Number of comparisons per family	3
Alpha	0.05
Dunn's multiple comparisons test	Mean rank diff,	Significant?	Summary
EL vs. AL	-2.972	No	ns
EL vs. IL	-3.028	No	ns
AL vs. IL	-0.05556	No	ns
Test details	Mean rank 1	Mean rank 2	Mean rank diff,	n1	n2
EL vs. AL	25.5	28.47	-2.972	18	18
EL vs. IL	25.5	28.53	-3.028	18	18
AL vs. IL	28.47	28.53	-0.05556	18	18

### Sheet: CA count portion
CA count by portion
Portion	Ap	Mp	Pp
Number of values	18	18	18
Minimum	22	50	42
25% Percentile	55	233.3	123.3
Median	161	464.5	310
75% Percentile	318.3	746.5	514.5
Maximum	528	1134	1018
10% Percentile	23.8	93.2	60.9
90% Percentile	456.9	864	645.4
Mean	189.4	481.4	339.6
Std. Deviation	156.5	306	255.7
Std. Error of Mean	36.89	72.14	60.27
Lower 95% CI of mean	111.6	329.3	212.4
Upper 95% CI of mean	267.3	633.6	466.7
D'Agostino & Pearson omnibus normality test
K2	2.627	0.797	5.038
P value	0.2689	0.6713	0.0805
Passed normality test (alpha=0.05)?	Yes	Yes	Yes
P value summary	ns	ns	ns
Shapiro-Wilk normality test
W	0.8962	0.9505	0.899
P value	0.0493	0.4335	0.0551
Passed normality test (alpha=0.05)?	No	Yes	Yes
P value summary	*	ns	ns
Skewness	0.8598	0.3648	1.004
Kurtosis	-0.2874	-0.6203	1.261
Sum	3410	8666	6112
Table Analyzed	CA Nº POR capa REGION no AZD
Kruskal-Wallis test
P value	0.0051
Exact or approximate P value?	Approximate
P value summary	**
Do the medians vary signif. (P < 0.05)	Yes
Number of groups	3
Kruskal-Wallis statistic	10.58
Data summary
Number of treatments (columns)	3
Number of values (total)	54
Number of families	1
Number of comparisons per family	3
Alpha	0.05
Dunn's multiple comparisons test	Mean rank diff,	Significant?	Summary
Mp vs. Ap	17	Yes	**
Pp vs. Ap	9.667	No	ns
Pp vs. Mp	-7.333	No	ns
Test details	Mean rank 1	Mean rank 2	Mean rank diff,	n1	n2
Mp vs. Ap	35.61	18.61	17	18	18
Pp vs. Ap	28.28	18.61	9.667	18	18
Pp vs. Mp	28.28	35.61	-7.333	18	18

### Sheet: CA area layer
CA area (µm2) by layer
Layer	EL	AL	IL	EL+AL+IL
Number of values	18	18	18	18
Minimum	24.12	25.96	29.13	26.85
25% Percentile	31.29	34.57	36.27	34.47
Median	47.21	47.11	47.43	45.57
75% Percentile	60.33	64.15	65.83	64.28
Maximum	86.06	82.43	79.8	82.76
10% Percentile	25.1	26.08	30.35	26.94
90% Percentile	69.82	70.23	77.17	70.19
Mean	47.4	49.06	51.36	49.31
Std. Deviation	17.45	16.69	16.51	16.66
Std. Error of Mean	4.114	3.935	3.892	3.926
Lower 95% CI of mean	38.72	40.76	43.15	41.03
Upper 95% CI of mean	56.08	57.37	59.57	57.6
Lower 95% CI of median	32.4	34.89	36.81	34.81
Upper 95% CI of median	58.81	63.88	65.4	63.62
D'Agostino & Pearson omnibus normality test
K2	0.7162	1.534	3.515	1.452
P value	0.699	0.4644	0.1725	0.4838
Passed normality test (alpha=0.05)?	Yes	Yes	Yes	Yes
P value summary	ns	ns	ns	ns
Shapiro-Wilk normality test
W	0.9526	0.941	0.9261	0.9416
P value	0.4665	0.3008	0.1658	0.3091
Passed normality test (alpha=0.05)?	Yes	Yes	Yes	Yes
P value summary	ns	ns	ns	ns
Sum	853.3	883.2	924.4	887.7
Table Analyzed	CA TAMAÑO POR SECCION CAPAS (µm2)
ANOVA summary
F	0.2487
P value	0.7808
P value summary	ns
Are differences among means statistically significant? (P < 0.05)	No
R square	0.009657
Brown-Forsythe test
F (DFn, DFd)	0,01416 (2, 51)
P value	0.9859
P value summary	ns
Significantly different standard deviations? (P < 0.05)	No
Bartlett's test
Bartlett's statistic (corrected)	0.05783
P value	0.9715
P value summary	ns
Significantly different standard deviations? (P < 0.05)	No
ANOVA table	SS	DF	MS	F (DFn, DFd)	P value
Treatment (between columns)	141.9	2	70.95	F (2, 51) = 0,2487	P = 0,7808
Residual (within columns)	14552	51	285.3
Total	14694	53
Data summary
Number of treatments (columns)	3
Number of values (total)	54
Number of families	1
Number of comparisons per family	3
Alpha	0.05
Tukey's multiple comparisons test	Mean Diff,	95% CI of diff,	Significant?	Summary
AL vs. EL	1.661	-11,93 to 15,25	No	ns
IL vs. EL	3.954	-9,638 to 17,55	No	ns
IL vs. AL	2.293	-11,30 to 15,89	No	ns
Test details	Mean 1	Mean 2	Mean Diff,	SE of diff,	n1	n2	q	DF
AL vs. EL	49.06	47.4	1.661	5.631	18	18	0.4171	51
IL vs. EL	51.36	47.4	3.954	5.631	18	18	0.9931	51
IL vs. AL	51.36	49.06	2.293	5.631	18	18	0.576	51

### Sheet: CA area portion
CA area (µm2) by portion
Portion	Ap	Mp	Pp
Number of values	18	18	18
Minimum	24.12	25.21	32.4
25% Percentile	34.27	30.35	42.09
Median	43.77	43.5	57.37
75% Percentile	59.51	62.24	66.21
Maximum	67.11	86.06	76.88
10% Percentile	25.78	25.6	33.5
90% Percentile	65.57	82.79	72.03
Mean	45.19	47.84	54.8
Std. Deviation	13.99	20.33	14.25
Std. Error of Mean	3.299	4.791	3.36
Lower 95% CI of mean	38.23	37.73	47.71
Upper 95% CI of mean	52.15	57.95	61.88
D'Agostino & Pearson omnibus normality test
K2	2.052	2.25	4.961
P value	0.3584	0.3246	0.0837
Passed normality test (alpha=0.05)?	Yes	Yes	Yes
P value summary	ns	ns	ns
Shapiro-Wilk normality test
W	0.9398	0.8891	0.9155
P value	0.2872	0.0373	0.1075
Passed normality test (alpha=0.05)?	Yes	No	Yes
P value summary	ns	*	ns
Skewness	0.1788	0.6668	-0.1679
Kurtosis	-1.114	-0.7823	-1.454
Sum	813.4	861.1	986.3
Table Analyzed	CA TAMAÑO POR SECCION REGION (µm2)
ANOVA summary
F	1.636
P value	0.2047
P value summary	ns
Are differences among means statistically significant? (P < 0.05)	No
R square	0.06031
Brown-Forsythe test
F (DFn, DFd)	2,234 (2, 51)
P value	0.1175
P value summary	ns
Significantly different standard deviations? (P < 0.05)	No
Bartlett's test
Bartlett's statistic (corrected)	3.116
P value	0.2106
P value summary	ns
Significantly different standard deviations? (P < 0.05)	No
ANOVA table	SS	DF	MS	F (DFn, DFd)	P value
Treatment (between columns)	886.1	2	443.1	F (2, 51) = 1,636	P = 0,2047
Residual (within columns)	13807	51	270.7
Total	14694	53
Data summary
Number of treatments (columns)	3
Number of values (total)	54
Number of families	1
Number of comparisons per family	3
Alpha	0.05
Tukey's multiple comparisons test	Mean Diff,	95% CI of diff,	Significant?	Summary
Mp vs. Ap	2.646	-10,59 to 15,89	No	ns
Pp vs. Ap	9.605	-3,635 to 22,84	No	ns
Pp vs. Mp	6.959	-6,281 to 20,20	No	ns
Test details	Mean 1	Mean 2	Mean Diff,	SE of diff,	n1	n2	q	DF
Mp vs. Ap	47.84	45.19	2.646	5.485	18	18	0.6823	51
Pp vs. Ap	54.8	45.19	9.605	5.485	18	18	2.477	51
Pp vs. Mp	54.8	47.84	6.959	5.485	18	18	1.794	51

### Sheet: CA density layer
CA density(%) by layer
Layer	EL	AL	IL	EL+AL+IL
Number of values	18	18	18	18
Minimum	0.07	0.12	0.88	0.43
25% Percentile	0.99	0.31	1.908	1.208
Median	1.875	1.29	3.385	2.49
75% Percentile	4.928	2.363	6.378	4.598
Maximum	13.06	6.69	11	9.18
10% Percentile	0.205	0.174	0.907	0.439
90% Percentile	11.55	4.674	9.623	7.992
Mean	3.548	1.758	4.373	3.225
Std. Deviation	3.888	1.745	3.059	2.471
Std. Error of Mean	0.9163	0.4113	0.721	0.5824
Lower 95% CI of mean	1.615	0.8906	2.852	1.996
Upper 95% CI of mean	5.481	2.626	5.895	4.454
Lower 95% CI of median	1.05	0.32	1.93	1.24
Upper 95% CI of median	4.03	2.19	6.2	4.54
D'Agostino & Pearson omnibus normality test
K2	8.249	11.23	2.364	4.55
P value	0.0162	0.0036	0.3067	0.1028
Passed normality test (alpha=0.05)?	No	No	Yes	Yes
P value summary	*	**	ns	ns
Shapiro-Wilk normality test
W	0.7888	0.8405	0.9119	0.8964
P value	0.0011	0.006	0.0929	0.0498
Passed normality test (alpha=0.05)?	No	No	Yes	No
P value summary	**	**	ns	*
Sum	63.86	31.65	78.72	58.05
Table Analyzed	CA DENSIDAD POR SECCION CAPAS (%)
Kruskal-Wallis test
P value	0.0129
Exact or approximate P value?	Approximate
P value summary	*
Do the medians vary signif. (P < 0.05)	Yes
Number of groups	3
Kruskal-Wallis statistic	8.706
Data summary
Number of treatments (columns)	3
Number of values (total)	54
Number of families	1
Number of comparisons per family	3
Alpha	0.05
Dunn's multiple comparisons test	Mean rank diff,	Significant?	Summary
AL vs. EL	-7.694	No	ns
IL vs. EL	7.778	No	ns
IL vs. AL	15.47	Yes	**
Test details	Mean rank 1	Mean rank 2	Mean rank diff,	n1	n2
AL vs. EL	19.78	27.47	-7.694	18	18
IL vs. EL	35.25	27.47	7.778	18	18
IL vs. AL	35.25	19.78	15.47	18	18

### Sheet: CA density portion
CA density(%) by longitudinal portion
Layer	Ap	Mp	Pp
Number of values	18	18	18
Minimum	0.07	0.32	0.28
25% Percentile	0.22	2.055	1.043
Median	0.88	3.655	1.915
75% Percentile	2.788	7.75	3.67
Maximum	6.91	11.38	13.06
10% Percentile	0.115	1.094	0.676
90% Percentile	6.271	9.661	11.21
Mean	1.764	4.618	3.297
Std. Deviation	2.038	3.248	3.504
Std. Error of Mean	0.4804	0.7656	0.8258
Lower 95% CI of mean	0.7503	3.003	1.555
Upper 95% CI of mean	2.777	6.234	5.04
D'Agostino & Pearson omnibus normality test
K2	10.44	2.066	16.11
P value	0.0054	0.356	0.0003
Passed normality test (alpha=0.05)?	No	Yes	No
P value summary	**	ns	***
Shapiro-Wilk normality test
W	0.7761	0.9216	0.7286
P value	0.0007	0.1382	0.0002
Passed normality test (alpha=0.05)?	No	Yes	No
P value summary	***	ns	***
Skewness	1.626	0.6659	2.013
Kurtosis	1.943	-0.7033	3.57
Sum	31.75	83.13	59.35
Table Analyzed	CA DENSIDAD POR SECCION REGION (%)
Kruskal-Wallis test
P value	0.0025
Exact or approximate P value?	Approximate
P value summary	**
Do the medians vary signif. (P < 0.05)	Yes
Number of groups	3
Kruskal-Wallis statistic	11.99
Data summary
Number of treatments (columns)	3
Number of values (total)	54
Number of families	1
Number of comparisons per family	3
Alpha	0.05
Dunn's multiple comparisons test	Mean rank diff,	Significant?	Summary
Mp vs. Ap	18.11	Yes	**
Pp vs. Ap	10.22	No	ns
Pp vs. Mp	-7.889	No	ns
Test details	Mean rank 1	Mean rank 2	Mean rank diff,	n1	n2
Mp vs. Ap	36.17	18.06	18.11	18	18
Pp vs. Ap	28.28	18.06	10.22	18	18
Pp vs. Mp	28.28	36.17	-7.889	18	18
